# Growth and grain yield of eight maize hybrids is aligned with water transport, stomatal conductance, and photosynthesis in a semi-arid irrigated system

**DOI:** 10.1101/2021.02.04.429760

**Authors:** Sean M. Gleason, Lauren Nalezny, Cameron Hunter, Robert Bensen, Satya Chintamanani, Louise H. Comas

## Abstract

There is increasing interest in understanding how trait networks can be manipulated to improve the performance of crop species. Working towards this goal, we have identified key traits linking the acquisition of water, the transport of water to the sites of evaporation and photosynthesis, stomatal conductance, and growth across eight maize hybrid lines grown under well-watered and water-limiting conditions in Northern Colorado. Under well-watered conditions, well-performing hybrids exhibited high leaf-specific conductance, low operating water potentials, high rates of midday stomatal conductance, high rates of net CO_2_ assimilation, greater leaf osmotic adjustment, and higher end-of-season growth and grain yield. This trait network was similar under water-limited conditions with the notable exception that linkages between water transport, midday stomatal conductance, and growth were even stronger than under fully-watered conditions. The results of this experiment suggest that similar trait networks might confer improved performance under contrasting climate and soil conditions, and that efforts to improve the performance of crop species could possibly benefit by considering the water transport pathway within leaves, as well as within the whole-xylem, in addition to root-level and leaf-level traits.
