## Appendix S1 for "Growth and grain yield of eight maize hybrids is aligned with water transport, stomatal conductance, and photosynthesis in a semi-arid irrigated system"

	treatment	genotype	yield	yield_stability	biomass	gs_max	gs_MD	k_leaf_max	A_net	Psi_MD	Psi_PD	P50	pi_osmo	pi_tlp	gs~VPD_slope	gs~VPD_turn	yield_sd	biomass_sd	gs_max_sd	gs_MD_sd	k_leaf_max_sd	A_net_sd	Psi_MD_sd	Psi_PD_sd	P50_sd	pi_osmo_sd	pi_tlp_sd	gs~VPD_slope_sd	gs~VPD_turn_sd	trait_descriptions	trait_descriptions_2
1	dry	a	8369.66997740322	0.459025287379982	837.1075	249.509090909091	76.7476889516573	NA	NA	-1.764	-0.435	NA	NA	NA	NA	NA	1994.27848045899	118.187697999129	55.4131835314568	3.13866567544589	NA	NA	0.369930924483057	0.243924663327246	NA	NA	NA	NA	NA	"treatment" = fully-watered (wet) or water-limited (dry) treatments	"_sd" = standard deviation
2	dry	b	9284.52614133927	0.529134933548537	1032.4625	307.927272727273	103.792198379142	NA	NA	-1.884	-0.3645	NA	NA	NA	NA	NA	1823.39573301533	170.556153485199	71.0911962328542	2.42901443205081	NA	NA	0.293908526964126	0.25627325798573	NA	NA	NA	NA	NA	"genotype" = genotype code for Syngenta hybrid
3	dry	c	8938.90035918107	0.518477724434148	866.395	302.109090909091	93.1497990003541	NA	NA	-1.903	-0.3814	NA	NA	NA	NA	NA	1252.2222751946	197.457459469122	68.3595560919679	2.20506991574719	NA	NA	0.405299614825598	0.268306515401502	NA	NA	NA	NA	NA	"yield" = grain yield (kg / ha)
4	dry	d	9657.37216027254	0.536456533764121	1035.185	334.7	105.359402243511	NA	NA	-2.01	-0.397866666666667	NA	NA	NA	NA	NA	1088.06464907427	82.8300607670106	69.3142409610031	2.64241051567188	NA	NA	0.219443741208437	0.219480064813583	NA	NA	NA	NA	NA	"yield_stability" = grain yield in the "dry" treatment divided by grain yield in the wet treatment
5	dry	e	7778.18848441816	0.460290962426903	680.57	275.518181818182	69.4359563516186	NA	NA	-1.983	-0.3514	NA	NA	NA	NA	NA	714.757766862955	280.680000534416	52.359580177496	2.60138851812301	NA	NA	0.257079754162011	0.224252413203484	NA	NA	NA	NA	NA	"biomass" = end-of-season total aboveground biomass production (stems, leaves, reproductive structures) (g)
6	dry	f	7555.49956565131	0.443614642556623	695.173333333333	251.281818181818	74.9690069789108	NA	NA	-1.943	-0.364833333333333	NA	NA	NA	NA	NA	2004.46472764716	286.591509353179	13.2969784674428	3.78388395405802	NA	NA	0.323901562549831	0.21113945111251	NA	NA	NA	NA	NA	"gs_max" = maximum achievable stomatal conductance (mmol / m^2 / s)
7	dry	g	9906.02097943945	0.555738609514383	949.915	325.572727272727	119.901643003313	NA	NA	-2.009	-0.356935483870968	NA	NA	NA	NA	NA	1926.86559213338	177.386132960462	57.461136273295	5.11304432038509	NA	NA	0.251017927646613	0.247868773814408	NA	NA	NA	NA	NA	"gs_MD" = stomatal conductance during the middle of the day (1400 hrs) (mmol / m^2 / s)
8	dry	h	10127.4559350531	0.638162076784138	910.945	294.445454545455	110.464471394906	NA	NA	-1.815	-0.414354838709677	NA	NA	NA	NA	NA	1862.03005569063	153.165567170519	41.5829379345992	4.05429813079075	NA	NA	0.122859449959881	0.279750668558879	NA	NA	NA	NA	NA	"k_leaf_max" = maximal leaf-specific hydraulic conductance (mmol / m^2 / s/ MPa)
9	wet	a	18233.5705842602	0.459025287379982	1642.37	678.690909090909	412.957291111333	35.5083534892597	46.6675952016175	-1.632	-0.138236842105263	-0.759315587928155	-0.920667655615356	-1.00599180794253	-0.0972817413412024	2.01086826091225	781.012465737875	294.648983481475	49.6505277826018	27.4620647439336	1.55634552631251	6.54582323794558	0.127610518549391	0.084540230055674	0.0472374165752026	0.0354744754357498	0.0296026725495726	0.0446276270778517	0.356372265240499	"A_net" = light-saturated, maximal net CO2 assimilation rate (umol / m^2 / s)
10	wet	b	17546.6134490015	0.529134933548537	1808.59	637.881818181818	324.908693372506	35.7443912524878	43.6442022169977	-1.61	-0.142289473684211	-0.812098044031623	-0.939337899531712	-1.04876199517059	-0.0428767064665781	2.06559440849135	657.983727868321	100.903057436333	64.9879653194623	19.1859786765695	2.15207270410722	8.52601557457777	0.285189995149433	0.0918297213544712	0.103624264493926	0.0964572865652612	0.129550434264023	0.0585993278661652	0.379257347459782	"Psi_MD" = leaf water potential during midday hours (1200 - 1400 hrs) (MPa)
11	wet	c	17240.6642328496	0.518477724434148	1530.135	547.581818181818	259.889372076597	32.0326487938363	41.5140331043693	-1.593	-0.153105263157895	-0.8346177422665	-0.870278066145924	-0.966298021619727	-0.0304944857303458	2.02673884761046	397.169464893059	63.0101676980258	62.5976967336949	14.525930836496	0.691418670419832	7.24046750462367	0.28821481186396	0.0980840206490621	0.0447097793461856	0.107307515736199	0.0876523816297739	0.0413585305445973	0.326868765043257	"Psi_PD" = leaf water potential during predawn hours (0500 - 0630 hrs) (MPa)
12	wet	d	18002.1521827878	0.536456533764121	1589.985	602.554545454545	314.17066221524	33.8060204887989	44.382393551125	-1.628	-0.165263157894737	-0.806691562073368	-1.0651240558781	-1.22333544595856	-0.0918856554826262	1.92825780829892	1159.46108805121	77.1483888360605	70.8772793444608	25.98577388581	0.797964922205042	7.708904133808	0.194639267478185	0.103102070708365	0.0434813281893436	0.289981732178548	0.373874074230128	0.104003376429379	0.251670840686796	"P50" = leaf water potential resulting in a 50% loss of maximal leaf conductance (MPa)
13	wet	e	16898.4166958381	0.460290962426903	1569.4225	549.345454545455	289.709228157777	29.0152928347811	40.3748022522975	-1.585	-0.1415	-0.934370092104279	-0.899131295980734	-0.994007134337383	-0.0166290752838943	2.14992536357528	961.253352680017	132.8621042974	102.700071700426	14.2277506616081	1.91857366684956	7.90368608786968	0.120761472884912	0.0868807041681682	0.144399249907142	0.0721904727584099	0.0737418631525244	0.0689652495370111	0.677103818047101	"pi_osmo" = leaf osmotic water (MPa)
14	wet	f	17031.6730802837	0.443614642556623	1554.35	486.054545454545	233.129566633706	26.2770638278938	38.463943471404	-1.613	-0.146736842105263	-0.94995809548775	-0.915332735772137	-1.00007068236876	-0.0422560341001739	2.28813115232094	1215.70063925853	228.609444686784	66.4489482781536	17.8230188239815	0.142847564527254	6.72512817509505	0.334067524777718	0.101516789773783	0.0305701979104453	0.0449365349773242	0.0585873900637377	0.0620536908710016	0.392640149914774	"pi_tlp" = leaf water potential at turgor loss (MPa)
15	wet	g	17824.964488423	0.555738609514383	1349.4425	511.872727272727	239.9985548051	32.0902716740785	43.542514833694	-1.671	-0.154973684210526	-0.871172139515047	-0.969488430625004	-1.07835862607091	-0.0232950446850648	2.24638898176224	1687.19214363454	234.419395297545	68.4423712463133	12.9585664502075	0.986227549602042	6.17131460953322	0.223430327196446	0.0890968154986792	0.0535471200119041	0.119349667921633	0.11374911620038	0.0707511620225779	0.373198843712518	"gs~VPD_slope" = slope of the Gs~VPD function when VPD is equal to 3.0 kPa (mmol / kPa)
16	wet	h	15869.7238577509	0.638162076784138	1412.12	500.627272727273	269.198429275513	27.0981884101814	38.973226163841	-1.588	-0.139421052631579	-0.796624993686049	-0.844423078379841	-0.92842830993197	-0.0659167025935429	2.05521183072282	1095.1497822799	70.3319164154274	81.6550805634174	13.7524947231806	0.350335946782051	8.49111833588351	0.130196432789501	0.0980385008704033	0.0308793871947799	0.106012598541758	0.106688349597362	0.0298744432786698	0.373230379841238	"gs~VPD_turn" = VPD value where the slope of the Gs~VPD function became negative (kPa)
